# Single-Cell Trajectory Inference for Detecting Transient Events in Biological Processes

**DOI:** 10.1101/2025.05.07.652753

**Authors:** Alexandre Hutton, Jesse G. Meyer

## Abstract

Transient surges in gene or protein expression often mark the key regulatory checkpoints that propel cells from one functional state to the next, yet they are easy to miss in sparse, noisy single-cell omics data. We introduce **scTransient**, a trajectory-inference pipeline integrated into our cloud-based single-cell analysis platform PSCS. scTransient transforms single-cell expression profiles into continuous pseudotime signals and couples them with wavelet-based signal processing to isolate short-lived but biologically meaningful bursts of activity. After ordering cells with unsupervised graph trajectories or supervised psupertime, **scTransient** windows expression values along pseudotime, applies a continuous wavelet transform, and assigns every gene a Transient-Event Score (TES) that rewards sharp, isolated coefficients while penalizing background fluctuations. Synthetic benchmarks show TES robustly recovers transient events across a wide range of cell numbers, signal-to-noise ratios, and event widths. Applying scTransient to three public datasets— hematopoietic differentiation, monocyte-to-macrophage maturation, and single-cell proteomic cell-cycle progression—uncovers previously unreported, process-specific expression spikes. These include erythropoiesis regulators (e.g., Nfe2), membrane-raft remodeling proteins during macrophage differentiation, and S-phase DNA-replication factors in A549 cells. Functional enrichment confirms that top-scoring genes cluster into pathways directly pertinent to each transition. By extending trajectory inference from descriptive ordering to quantitative detection of fleeting regulatory programs, scTransient—now readily accessible via the PSCS web interface—offers researchers a practical route to uncovering transient molecular events that drive development, differentiation, and disease.
