## supplemental table 1 for "Single-Cell Trajectory Inference for Detecting Transient Events in Biological Processes"

### Sheet: Sheet1
Gene	Citation	Content	Gene	Citation	Content
CNOT1	https://pubmed.ncbi.nlm.nih.gov/35103592/	“We find that two waves of mRNA decay occur sequentially during the mitosis-to-G1 phase transition, and we identify the deadenylase CNOT1 as a factor that contributes to mRNA decay during this cell cycle transition."	TRMT1L		Genes identified in cluster 1 as having notable transient expression in the cell cycle dataset. Of the 83 identified genes, 19 do not have existing literature establishing a link to the cell cycle (highlighted yellow).
AP3B1			BAP18	https://www.sciencedirect.com/science/article/abs/pii/S0303720721000721	“Also, BAP18 knockdown delays cell cycle G1 to S phase transition and induces cell apoptosis to decrease GCs proliferation.”
HAT1	https://www.sciencedirect.com/science/article/pii/S1097276519306203	“By studying chromatin modifiers regulated by epithelial growth factor, we identified histone acetyltransferase 1 (HAT1) as an induced gene that enhances proliferation through coordinating histone production, acetylation, and glucose metabolism.”	DHX37	https://pmc.ncbi.nlm.nih.gov/articles/PMC9359749/	“DHX37 and PLRG1 promoted liver cancer cell proliferation and contributed to the poor prognosis of patients with HCC.”
HGS			VPS52
RRP9	https://pmc.ncbi.nlm.nih.gov/articles/PMC8569593/	“Deficiency of RRP9 neddylation inhibits pre-rRNA processing and leads to downregulation of ribosomal biogenesis. Consequently, functional studies suggest that ectopic expression of RRP9 promotes tumor cell proliferation, colony formation, and cell migration, whereas unneddylated RRP9, K221R mutant has no such effect.”	PAF1	https://pmc.ncbi.nlm.nih.gov/articles/PMC5771812/	“As an integral part of its transcription regulatory function, PD2/PAF1 plays a role in post-translational histone covalent modifications as well as regulates expression of critical genes of the cell cycle machinery. PD2/PAF1 alone, and as a part of PAF1C, provides distinct roles in the maintenance of self-renewal of embryonic stem cells and cancer stem cells, and in lineage differentiation. “
SIPA1L3			HSD17B11
ZPR1	https://www.sciencedirect.com/science/article/pii/S0021925820768705	“Cell cycle analysis demonstrates that ZPR1 undergoes major changes in subcellular distribution during proliferation. ZPR1 is diffusely localized throughout the cell during the G1 and G2/M phases of the cell cycle. In contrast, ZPR1 redistributes to the nucleus during S phase and ZPR1 exhibits prominent co-localization with the survival motor neurons protein and the histone gene-specific transcri…	DAGLB
SPAG7			ATL2
UTP20			GEMIN5	https://www.frontiersin.org/journals/cell-and-developmental-biology/articles/10.3389/fcell.2021.670654/full	“Further analysis showed the impaired definitive hematopoiesis was due to defective proliferation of HSPCs. Overall, our results indicate that Gemin5 performs an essential role in regulating HSPCs proliferation.”
NUP155	https://pmc.ncbi.nlm.nih.gov/articles/PMC10953186/	“Additionally, NUP155 activates the cell cycle protein-dependent kinase inhibitor p21 in the p53 (tumor suppressor) pathway and has a key role in the transcriptional response to DNA damage”	TRUB1
LUC7L3	https://pmc.ncbi.nlm.nih.gov/articles/PMC10999515/	“Our study revealed that LUC7L3 depletion impairs cell proliferation compared to the other Luc7p paralogs, resulting in cell apoptosis and senescence. We explored the underlying mechanisms and found that LUC7L3 depletion leads to R-loop accumulation, DNA replication stress, and genome instability. Furthermore, we discovered that LUC7L3 depletion caused abnormalities in spindle assembly, leading t…	ATXN2L
ECD	https://pubmed.ncbi.nlm.nih.gov/25616580/	“The mammalian ortholog of Drosophila ecdysoneless (Ecd) gene product regulates Rb-E2F interaction and is required for cell cycle progression.”	SYNE2
PAK4	https://www.sciencedirect.com/science/article/pii/S1878535222007547	“PAK4 acts as a serine/threonine kinase in response to Rho GTPases, while interaction partners and substrates are rapidly extended, implying a diverse range of cellular functions regulated by PAK4, including cell cycle progression, proliferation, survival, cell adhesion, motility, neuronal development, and immune defense”	RTF1	https://pmc.ncbi.nlm.nih.gov/articles/PMC4573716/	“On the other hand, genes involved in the mitotic cell cycle were enriched among the genes uniquely affected by Rtf1 knockdown, suggesting that functionally distinct sets of genes are regulated by Rtf1 alone and by the combination of Rtf1 and the PAF1C.”
ACYP1	https://pmc.ncbi.nlm.nih.gov/articles/PMC9108903/	“Mouse subcutaneous tumors with ACYP1 overexpression exhibited significantly accelerated tumor progression with increased aggregation of CD4+ T cells.”	UFD1	https://pmc.ncbi.nlm.nih.gov/articles/PMC3107271/	“Here we report that prolonged ER stress represses Ufd1 expression to trigger cell cycle delay, which contributes to ERAD. Remarkably, down-regulation of Ufd1 enhances ubiquitination and destabilization of Skp2 mediated by the anaphase-promoting complex or cyclosome bound to Cdh1 (APC/CCdh1), resulting in accumulation of the cyclin-dependent kinase inhibitor p27 and a concomitant cell cycle delay…
RALA	https://www.nature.com/articles/ncomms8678	“TD-60 and RalA apparently work together to contribute to the regulation of kinetochore–microtubule interactions in early mitosis. Importantly, several mitotic phenotypes caused by TD-60 depletion are reverted by the expression of a GTP-locked mutant, RalA (Q72L). The demonstration that a small GTPase participates in the regulation of the CPC reveals a level of mitotic regulation not suspected in…	GPKOW
XRCC1	https://pmc.ncbi.nlm.nih.gov/articles/PMC85188/	“XRCC1 protein is essential for viability in mammals and is required for efficient DNA single-strand break repair and genetic stability following DNA base damage. We report here that XRCC1-dependent strand break repair in G1 phase of the cell cycle is abolished by mutations created within the XRCC1 BRCT domain that interact with DNA ligase III”	SCYL1	https://pubmed.ncbi.nlm.nih.gov/25980818/	“It was also demonstrated in functional assays that SCYL1-BP1 overexpression induces G2/M arrest in cultured liver cells. Furthermore, SCYL1-BP1 sustained RRM2 protein expression by reducing its ubiquitination. Thus, we propose that SCYL1- BP1 affects the cell cycle through increasing steady state levels of Cyclin F and RRM2 proteins, thus constituting a dual regulatory circuit.”
TCEA1	https://pubmed.ncbi.nlm.nih.gov/30009791/	“Knocking down the expression of Tcea1 in the 32Dcl3 myeloid cell line led to enhanced proliferation of myeloid cells and blockage of myeloid differentiation induced by G-CSF”	NSUN5	https://pmc.ncbi.nlm.nih.gov/articles/PMC7407745/	“Taken together, we identify NSUN5 as a promoter in CRC development via cell cycle regulation.”
POLD1	https://pubmed.ncbi.nlm.nih.gov/38423601/	“In addition, siRNA targeting POLD1 (siPOLD1) caused cell cycle arrest at the G1/S checkpoint and induced apoptosis involving accumulation of DNA damage in MPM cell lines. “	SIN3A	https://pmc.ncbi.nlm.nih.gov/articles/PMC3334623/	“ES cells deleted for Sin3a mount a DNA damage response indicative of unresolved double-strand breaks, profoundly arrest at G2, and undergo apoptosis. These results indicate that Sin3a protects the genomic integrity of pluripotent embryonic cells and governs their unusual cell cycle.”
NMT1	https://pmc.ncbi.nlm.nih.gov/articles/PMC10161948/	“NMT1 inhibition causes endoplasmic reticulum stress and oxidative stress, resulting in cell cycle arrest and apoptosis, along with activation of autophagy”	TRIR
CLIP1	https://pubmed.ncbi.nlm.nih.gov/15177030/	“CLIPs are microtubule plus end-associated proteins that mediate interactions required for cell polarity and cell division”	C7orf50	https://pmc.ncbi.nlm.nih.gov/articles/PMC9371970/	“C7orf50 was most highly expressed in the nucleoli of classes 2, 4 and 3 nuclei, which showed S/G2-specific characteristics (Fig. 3f and Extended Data Fig. 3d,e), suggesting that its expression is cell cycle regulated. Indeed, we confirmed higher levels of C7orf50 in G1/S and S/G2 compared to G1 phase cells (Extended Data Fig. 3e). As cell-cycle-regulated proteins may be associated with cancer pr…
RFC4	https://pmc.ncbi.nlm.nih.gov/articles/PMC87240/	“The RFC4 protein is localized to replicating nuclei but is dispersed from chromatin in mitosis. Importantly, DmRfc4 mutants are defective in the checkpoint response to either blocked DNA replication or damaged DNA, although the spindle checkpoint is intact. These results importantly indicate that RFC4 is essential for checkpoint control (thus joining the other small subunits) and further reveal …	ASPSCR1
RFC2	https://hereditasjournal.biomedcentral.com/articles/10.1186/s41065-021-00179-9	“Furthermore, the function of RFC2 in liver cancer was DNA replication, and its main mechanism was the phase transition of the cell cycle.”	PSME3IP1
GTF2F1	https://pmc.ncbi.nlm.nih.gov/articles/PMC9197343/	“GTF2F2 combines with general transcription factor IIF polypeptide 1 (GTF2F1) to form a heteromeric general transcription initiation factor (TFIIF), which subsequently binds to DNA-dependent RNA polymerase II (Sasaki et al., 2013; Tsymbal et al., 2016). RNA polymerase II plays a critical role in mRNA synthesis, and GTF2F2 is essential for the initiation and elongation phases of gene transcription…	DDX47	https://pmc.ncbi.nlm.nih.gov/articles/PMC10066596/	“A more focused study shows that the DDX47 helicase is an R-loop resolvase, whereas the MeCP2 methyl-CpG-binding protein uncovers a link between DNA methylation and R loops. Thus, our results suggest that a plethora of gene dysfunctions can alter cell physiology via affecting R-loop homeostasis by different mechanisms.”
FXR1	https://www.nature.com/articles/s41419-023-06413-8	“To stabilize mRNA, FXR1 associates with the miRNA complex or AREs through their KH domains [67, 68]. FXR1 and AGO2 bind to miR369-3 and Let-7, respectively, and inhibit translation during the cell cycle [69].”	PTPN23
USP11	https://pubmed.ncbi.nlm.nih.gov/38901057/	“In this study, we observed that depleting USP11 inhibits cell proliferation and delays cell cycle progression.”	WNK1	https://www.pnas.org/doi/10.1073/pnas.1018567108	“Therefore, we analyzed mitotic phenotypes in WNK1 knockdown cells. A large percentage of WNK1 knockdown cells fail to complete cell division, displaying defects in mitotic spindles and also in abscission and cell survival.”
NAP1L1	https://pmc.ncbi.nlm.nih.gov/articles/PMC8751585/	“HDGF knockdown in NAP1L1-overexpressing glioma cells significantly inhibited cell proliferation. Furthermore, HDGF could interact with c-Jun, an oncogenic transcription factor, which eventually induced the expressions of cell cycle promoters, CCND1/CDK4/CDK6. This finding suggested that NAP1L1 could interact with HDGF, and the latter recruited c-Jun, a key oncogenic transcription factor, that fu…	HAUS4	https://www.cell.com/current-biology/fulltext/S0960-9822(09)01032-X	“Each of the HAUS subunits localized to interphase centrosomes and to spindle microtubules (Figure 1B; Figure S6). These results are consistent with previous localization data [13, 16, 26, 30] but importantly show for the first time that HAUS3, HAUS4, HAUS5, and HAUS7 localize to interphase centrosomes and to spindle microtubules. In cells depleted of individual proteins by RNAi, spindle microtub…
EIF3E	https://www.ncbi.nlm.nih.gov/gene/3646	“eIF3e/INT6 has since been found to interact with a variety of proteins including the interferon‐inducible p56 (Guo & Sen 2000; Guo et al. 2000), the HTLV‐1 Tax protein (Desbois et al. 1996), subunits of the COP9 signalosome, a regulator of transcription factors and the cell cycle (Yahalom et al. 2001), and the 26S proteasome (Hoareau Alves et al. 2002; Yen et al. 2003). The study of Guo et al. s…	NOL11	https://pmc.ncbi.nlm.nih.gov/articles/PMC5990311/	“Depletion of NOL11 delayed entry into the mitotic phase owing to increased inhibitory phosphorylation of cyclin-dependent kinase 1 (Cdk1) and aberrant accumulation of Wee1, a kinase that phosphorylates and inhibits Cdk1. In addition to effects on overall mitotic phenotypes, NOL11 depletion reduced ribosomal RNA (rRNA) levels and caused nucleolar disruption during interphase. Notably, mitotic phe…
SRSF11	https://pubmed.ncbi.nlm.nih.gov/26286192/	“SRSF11 associates with active telomerase enzyme through an interaction with TERC and directs it to nuclear speckles specifically during S phase of the cell cycle.”	MRM3
PDE4D	https://pmc.ncbi.nlm.nih.gov/articles/PMC8125776/	“Silencing of PDE4D gene and pharmacological inhibition of protein activity by the specific inhibitor Gebr-7b reduced cell proliferation and increased apoptosis in HCC cells, with a decreased fraction of cells in S phase and a differential modulation of key regulators of cell cycle and apoptosis.”	MOV10	https://pmc.ncbi.nlm.nih.gov/articles/PMC8799784/	“The Mov10 gene was also found to be differentially expressed depending on the developmental stage of the mouse embryo, the differentiation state of an embryonal carcinoma cell (F9), and the cell cycle stage of NIH 3T3 fibroblasts, suggesting its importance during development and cell proliferation (Mooslehner et al., 1990).”
NSUN2	https://www.sciencedirect.com/science/article/pii/S016041202400641X	“Inhibition of NSUN2 reduced cell proliferation, migration, colony formation and tube formation abilities.”	XAB2	https://www.nature.com/articles/cddis2016313	“Live cell imaging further disclosed that XAB2 knockdown induced severe mitotic defects including chromosome misalignment and defects in segregation, leading to mitotic arrest, mitotic catastrophe and subsequent cell death.”
NUP160	https://pmc.ncbi.nlm.nih.gov/articles/PMC2835575/	“It mediates mRNA export in interphase, and has roles in kinetochore function, spindle assembly, and postmitotic nuclear pore assembly. We report here that the levels of constituents of the Nup107-160 complex are coordinately cell cycle-regulated. “	SSU72	https://www.embopress.org/doi/full/10.15252/embj.2018100476	“These results reveal a previously unknown yet conserved role for the phosphatase SSU72, whereby this enzyme controls telomere homeostasis by activating lagging‐strand DNA synthesis, thus terminating the cycle of telomere replication”
CHAF1B	https://pmc.ncbi.nlm.nih.gov/articles/PMC6235627/	“CHAF1B is the p60 subunit of the chromatin assembly factor (CAF1) complex, which is responsible for assembly of histones H3.1/H4 heterodimers at the replication fork during S phase. Here we report that CHAF1B is required for normal hematopoiesis while its overexpression promotes leukemia.”	LUC7L	https://pmc.ncbi.nlm.nih.gov/articles/PMC10999515/	“Our study revealed that LUC7L3 depletion impairs cell proliferation compared to the other Luc7p paralogs, resulting in cell apoptosis and senescence. We explored the underlying mechanisms and found that LUC7L3 depletion leads to R-loop accumulation, DNA replication stress, and genome instability. Furthermore, we discovered that LUC7L3 depletion caused abnormalities in spindle assembly, leading t…
MAP7	https://pmc.ncbi.nlm.nih.gov/articles/PMC9958362/	“Using quantitative proteomics, we discovered that microtubule associated proteins MAP7 and MAP7D1 interact with several DNA repair proteins including DNA double-strand break repair proteins RAD50, BRCA1 and 53BP1. We observed that downregulation of MAP7 and MAP7D1 leads to increased phosphorylation of p53 after γ-irradiation. Moreover, we determined that the downregulation of MAP7D1 leads to a s…	PPAN	https://pubmed.ncbi.nlm.nih.gov/30716409/	“In this study we investigated the precise localization of nucleolar PPAN during cell cycle and its function in cell cycle regulation. We show that PPAN knockdown impairs cell proliferation and induces G0/G1 as well as later G2/M cell cycle arrest in cancer cells.”
FAM50A	https://pubmed.ncbi.nlm.nih.gov/39999107/	“Knocking down FAM50A induced a significant increase in the number of cells in the S phase. Meanwhile, CyclinA2 and CDK2 were significantly reduced after FAM50A knocking down. [...] FAM50A may be a novel prognostic marker for CRC, and may participate in regulating tumor progression by targeting the CyclinA2/CDK2 signal pathway	PFDN4	https://pmc.ncbi.nlm.nih.gov/articles/PMC11012048/	“The expression of PFDN4, also known as C-1, is a transcription factor and has the ability to regulate the cell cycle [12,13]”
HLTF	https://pmc.ncbi.nlm.nih.gov/articles/PMC11366124/	“In a discrete but complementary role, HLTF restrains DNA synthesis when G4s are stabilized by suppressing PrimPol-dependent repriming. Together, the distinct roles of HLTF in the G4 response prevent DNA damage and potentially mutagenic replication to safeguard genome stability.”	HELLS	https://pmc.ncbi.nlm.nih.gov/articles/PMC6884972/	“HELLS siRNA impaired cell proliferation and colony generation in vitro. HELLS siRNA induced significant G2+M arrest in HT29 and HCT116 cells compared with the respective negative controls”
RIF1	https://pmc.ncbi.nlm.nih.gov/articles/PMC3273838/	“Deletion of Rif1, which is found to bind nontelomeric chromosome arms independently of Taz1, leads to extensive deregulation of origin firing. Rif1 is thus identified as an essential regulator of the replication timing program during the cell cycle.”	STAU2	https://bmcmolcellbiol.biomedcentral.com/articles/10.1186/s12860-021-00352-y	“These results indicate that STAU2 is involved in pathway(s) that control(s) cell proliferation, likely via mechanisms of posttranscriptional regulation, ribonucleoprotein complex assembly, genome integrity and/or checkpoint controls. The mechanism by which STAU2 regulates cell growth likely involves caspases and the kinase CHK1 pathway.”
NEPRO			LMCD1	https://www.ahajournals.org/doi/10.1161/ATVBAHA.120.314147	“Together, these observations reveal that LMCD1 acts as an activator and repressor of E2F1 and NFATc1 in humans and mice, respectively, in the induction of CDC6 and IL-33 expression during development of vascular lesions.”
PRPF8			METTL1	https://pmc.ncbi.nlm.nih.gov/articles/PMC8380730/	“METTL1 depletion causes decreased abundance of m7G-modified tRNAs, altered cell cycle, and inhibits oncogenicity. Conversely, METTL1 overexpression induces oncogenic cell transformation and cancer. Mechanistically, we find increased abundance of m7G-modified tRNAs, in particular Arg-TCT-4-1, and increased translation of mRNAs including cell cycle regulators that are enriched in the corresponding…
DHX30	https://pubmed.ncbi.nlm.nih.gov/32234473/	“We find that in cells undergoing persistent cell cycle arrest in response to Nutlin, CGPD-motif mRNAs are repressed by the PCBP2-dependent binding of DHX30 to the motif. Upon DHX30 depletion in these cells, the translation of CGPD-motif mRNAs increases, and the response to Nutlin shifts toward apoptosis. Instead, DHX30 inducible overexpression in SJSA1 cells leads to decreased translation of CGP…	DIMT1	https://www.biorxiv.org/content/10.1101/2020.09.27.313262v1.full	“The yeast homolog of DIMT1, Dim2, has also been shown to interact with Nob-1(Woolls et al, 2011), assisting in rRNA processing. Defects in pre-RNA processing could lead to cell cycle arrest and apoptosis followed by ribosomopathies (Tafforeau et al, 2013). Interestingly, our data in human β-cells demonstrated regulation of ribosomal biogenesis by NOB-1 and PES-1 mediated by DIMT1.”
EIF3M	https://pubmed.ncbi.nlm.nih.gov/20838379/	“By expression silencing with eIF3m-specific small interfering RNA (siRNA), we confirmed that eIF3m influences cell proliferation, cell cycle progression and cell death in human colon cancer cell line HCT-116.”	MACF1	https://pmc.ncbi.nlm.nih.gov/articles/PMC4911186/	“Cell counting revealed significant decrease of cell proliferation and cell cycle analysis showed an S phase cell cycle arrest in MACF1-knockdown cells”
GET4	https://www.researchgate.net/publication/355677574_GET4_is_a_novel_driver_gene_in_CRC_that_regulates_the_localization_of_BAG6_a_nucleo-cytoplasmic_shuttling_protein	“In vitro and in vivo analysis showed that GET4 promoted tumor growth. It appears to facilitate cell cycle progression by cytoplasmic enrichment of BAG6-mediated p53 acetylation followed by reduced p21 expression. In conclusion, we demonstrated that GET4 is a novel driver gene and a prognostic biomarker that promotes CRC progression by inducing the cytoplasmic transport of BAG6.”	TDRKH
UCHL5	https://www.jcancer.org/v11p6675.htm	“UCHL5 knockdown in LUAD cells significantly inhibited cell proliferation and reduced the expression of key cell cycle proteins.”
