## supplemental table 2 for "Single-Cell Trajectory Inference for Detecting Transient Events in Biological Processes"

### Sheet: description
Supplemental Table 2: Known cell cycle genes in each kmeans cluster of psupertime.
Each tab gives the proteins that were found in each of the clusters shown in supplementary figure 3.
This pertains to the groupings of the 63 genes that are known to relate to cell cycle (from Tirosh et al.) over psupertime.

### Sheet: Cluster 0
RPA2
NDC80
HJURP
GTSE1
AURKA
BUB1
CDC20

### Sheet: Cluster 1
ANP32E
CTCF
UNG
RRM1
LBR
POLD3
CKS1B

### Sheet: Cluster 2
PRIM1
POLA1
TYMS
RRM2
UHRF1
ATAD2
HELLS
KIF23
BLM
MKI67
CDC45
CHAF1B

### Sheet: Cluster 3
AURKB
CDCA8
NUSAP1
CDCA3
KIF11
TOP2A
HMMR
TPX2
NUF2
UBE2C
CENPF
GMNN
DLGAP5
ANLN
TACC3
ECT2
CDCA2
CKAP2
KIF2C

### Sheet: Cluster 4
TMPO
NASP
CDK1
MCM2
FEN1
PCNA
MCM5
MSH2
SMC4
MCM4
CBX5
HMGB2
RANGAP1
TUBB4B
NCAPD2
RFC2
CKAP5
MCM6
